# C.La.P.: Enhancing transformer-based genomic signal modeling by integrating DNA sequences and chromatin accessibility data

**DOI:** 10.1101/2025.02.19.638643

**Authors:** Panos Firbas Nisantzis, Carolina Gonçalves, Gonzalo de Polavieja

## Abstract

Transformers have shown promise in chromatin modeling but have primarily relied solely on reference DNA sequences, limiting their utility across multiple biological contexts. In this work we enhance transformer models by integrating reference sequences with ATAC-seq, a chromatin accessibility assay. Our Chromatin LAnguage Processing (CLaP) model combines a convolutional tokenizer, a transformer encoder, and task-specific components to predict multiple genomic signals from a single input. After pre-training with masked nucleotide prediction, CLaP achieved per-token F1 scores exceeding 0.8 for three target ChIP-seq assays in fine-tuning. Attention mechanism analysis revealed that CLaP detects CTCF binding sites with nucleotide-level precision by learning the sequence preference of the CTCF factor and the characteristic ATAC-seq patterns that are caused by protein binding events. Additionally, CLaP predicts protein-DNA binding events not captured by the ChIP-seq ground truth. These findings highlight CLaP’s potential to expand chromatin modeling by incorporating molecular assay data alongside sequence information.
