## Supplemental Table 1 for "C.La.P.: Enhancing transformer-based genomic signal modeling by integrating DNA sequences and chromatin accessibility data"

tissue	atac_accession	h3k27_accession	h3k4_accession	ctcf_accession
adrenal_gland	ENCFF308ZMK	ENCFF020HRP	ENCFF987SRC	ENCFF491TND
body_of_pancreas	ENCFF424WEG	ENCFF412SNU	ENCFF167STN	ENCFF033AIE
colonic_mucosa	ENCFF330QFI	ENCFF549AXK	ENCFF100ICD	ENCFF663OEV
gastrocnemius_medialis	ENCFF256JHE	ENCFF060ZQN	ENCFF550PDH	ENCFF706MSC
heart_left_ventricle	ENCFF440WVI	ENCFF654RND	ENCFF796YQI	ENCFF883YRD
heart_left_ventricle	ENCFF771XJN	ENCFF336ETH	ENCFF166ZAS	ENCFF946MNP
heart_left_ventricle	ENCFF804KIW	ENCFF380YWT	ENCFF384AZI	ENCFF904UWV
heart_right_ventricle	ENCFF018LUV	ENCFF283SRN	ENCFF577TDE	ENCFF264WPL
heart_right_ventricle	ENCFF219SJO	ENCFF442MTS	ENCFF753XDG	ENCFF228QYX
heart_right_ventricle	ENCFF331WZQ	ENCFF570DDI	ENCFF777VCH	ENCFF223LTI
heart_right_ventricle	ENCFF352HQI	ENCFF329CDU	ENCFF049VHE	ENCFF176AOA
heart_right_ventricle	ENCFF709NIR	ENCFF600QTP	ENCFF033LLV	ENCFF226NCM
left_lung	ENCFF718QIK	ENCFF846LAZ	ENCFF432KTZ	ENCFF673YZF
lower_lobe_of_left_lung	ENCFF517CVR	ENCFF014OZD	ENCFF321BAQ	ENCFF711KWX
lower_lobe_of_right_lung	ENCFF154GTM	ENCFF299FWI	ENCFF926KAB	ENCFF183WDD
pancreas	ENCFF922AMD	ENCFF498SSN	ENCFF233ABI	ENCFF682RNL
pancreas	ENCFF978HXT	ENCFF610VHP	ENCFF200ITL	ENCFF092IAE
psoas_muscle	ENCFF153JDD	ENCFF283JME	ENCFF036ODU	ENCFF478CPK
right_lobe_of_liver	ENCFF005CQM	ENCFF271HJI	ENCFF504QPL	ENCFF870ZRR
right_lobe_of_liver	ENCFF194WCF	ENCFF688VIT	ENCFF551BYI	ENCFF652MGY
right_lobe_of_liver	ENCFF989IZF	ENCFF837ELM	ENCFF830CCA	ENCFF585ZAP
Right_ventricle_myocardium_inferior	ENCFF316HVA	ENCFF340SAM	ENCFF172RTY	ENCFF041FMN
stomach	ENCFF601PGM	ENCFF910HDI	ENCFF588TFE	ENCFF900APQ
thyroid_gland	ENCFF507DID	ENCFF481QSR	ENCFF458LYW	ENCFF620VBI
upper_lobe_of_right_lung	ENCFF756HAV	ENCFF149QUM	ENCFF917VSO	ENCFF238PEB
adrenal_gland	ENCFF063EMT	NaN	NaN	None
adrenal_gland	ENCFF237CJV	NaN	NaN	None
adrenal_gland	ENCFF670ESU	NaN	NaN	None
adrenal_gland	ENCFF757CCU	NaN	NaN	None
adrenal_gland	ENCFF783LVM	NaN	NaN	None
adrenal_gland	ENCFF803TLA	NaN	NaN	None
colonic_mucosa	ENCFF639AQK	NaN	NaN	None
esophagus_mucosa	ENCFF668XYA	NaN	NaN	None
fallopian_tube	ENCFF237FMA	NaN	NaN	None
fallopian_tube	ENCFF432AKT	NaN	NaN	None
gastrocnemius_medialis	ENCFF532PQX	NaN	NaN	None
gastroesophageal_sphincter	ENCFF350ZHN	NaN	NaN	None
heart_left_ventricle	ENCFF160LDI	NaN	NaN	None
heart_left_ventricle	ENCFF827WPC	NaN	NaN	None
heart_right_ventricle	ENCFF056EAW	NaN	NaN	None
heart_right_ventricle	ENCFF580MBF	NaN	NaN	None
heart_right_ventricle	ENCFF658MBG	NaN	NaN	None
heart_right_ventricle	ENCFF836NAJ	NaN	NaN	None
left_cardiac_atrium	ENCFF459GAW	NaN	NaN	None
left_cardiac_atrium	ENCFF915LJI	NaN	NaN	None
left_colon	ENCFF975WNG	NaN	NaN	None
left_lobe_of_liver	ENCFF344QRU	NaN	NaN	None
left_ventricle_myocardium_superior	ENCFF534KXB	NaN	NaN	None
lower_lobe_of_right_lung	ENCFF355BVL	NaN	NaN	None
mesenteric_fat_pad	ENCFF434FWW	NaN	NaN	None
mesenteric_fat_pad	ENCFF755SIZ	NaN	NaN	None
mucosa_of_descending_colon	ENCFF253LIK	NaN	NaN	None
mucosa_of_descending_colon	ENCFF552ECP	NaN	NaN	None
mucosa_of_gallbladder	ENCFF724ICE	NaN	NaN	None
mucosa_of_urinary_bladder	ENCFF428WFH	NaN	NaN	None
ovary	ENCFF053RTV	NaN	NaN	None
ovary	ENCFF454SNX	NaN	NaN	None
ovary	ENCFF615QSS	NaN	NaN	None
ovary	ENCFF925ACE	NaN	NaN	None
pancreas	ENCFF499TDM	NaN	NaN	None
pancreas	ENCFF773JMT	NaN	NaN	None
posterior_vena_cava	ENCFF041FKK	NaN	NaN	None
psoas_muscle	ENCFF191LNL	NaN	NaN	None
psoas_muscle	ENCFF385JXK	NaN	NaN	None
psoas_muscle	ENCFF747HBL	NaN	NaN	None
psoas_muscle	ENCFF956MLT	NaN	NaN	None
right_cardiac_atrium	ENCFF014GRU	NaN	NaN	None
right_lobe_of_liver	ENCFF677ZRQ	NaN	NaN	None
right_lobe_of_liver	ENCFF854OTB	NaN	NaN	None
sciatic_nerve	ENCFF865MFD	NaN	NaN	None
sciatic_nerve	ENCFF996DYK	NaN	NaN	None
sigmoid_colon	ENCFF656BHJ	NaN	NaN	None
thyroid_gland	ENCFF983POL	NaN	NaN	None
tibial_artery	ENCFF135ENI	NaN	NaN	None
transverse_colon	ENCFF413SRZ	NaN	NaN	None
